# Genetic mapping, marker development, and identification of candidate genes for powdery mildew resistance in *Malus baccata* ‘Jackii’

**DOI:** 10.1101/2025.08.26.672377

**Authors:** Matthias Pfeifer, Leonard Kurzweg, Buist Muçaj, Tom Burkhardt, Andreas Peil, Henryk Flachowsky, Ofere Francis Emeriewen, Thomas Wöhner

## Abstract

Powdery mildew, caused by *Podosphaera leucotricha*, is one of the most important fungal diseases in apple cultivation worldwide. *Malus baccata* ‘Jackii’, however, exhibits resistance to this pathogen, and a previous study demonstrated that this resistance co-segregates with an AFLP marker on linkage group 10. The objectives of this study were to construct genetic linkage maps, develop molecular markers, and identify candidate genes associated with this powdery mildew resistance, making use of the *Malus baccata* ‘Jackii’ genome sequence. An F1 population derived from the cross ‘Idared’ × *Malus baccata* ‘Jackii’ was phenotyped from 2009-11 and 2023-24 and genotyped with SNPs generated from tGBS and SSRs. Genetic linkage maps of *Malus baccata* ‘Jackii’ were constructed, and QTL mapping confirmed the presence of the powdery mildew resistance locus *Plbj* on linkage group 10. In addition, a minor QTL was detected on linkage group five. Closely linked SSR and KASP markers were developed, and the *Plbj* locus was delimited to a 3,287,286-bp region on haplotype one of the *Malus baccata* ‘Jackii’ genome, in which resistance gene candidates were identified. This study supports the direct application of molecular markers in breeding programmes and provides an essential background for future functional studies of *Plbj*.
