## Supplementary material for "Genetic mapping, marker development, and identification of candidate genes for powdery mildew resistance in *Malus baccata* ‘Jackii’": Table S4

### Sheet: Resistance candidate genes
Table S4 Identified resistance gene candidates for Plbj.
Gene ID	Annotation / Gene Ontology term
Malus10G015390.1	GO:0004672
Malus10G015420.1	Disease resistance TIR-NBS-LRR class protein (fragment)
Malus10G015460.1	PF00931
Malus10G015490.1	PF01582
Malus10G015550.1	PF08263
Malus10G015630.1	GO:0004672
Malus10G015760.1	PF08263
Malus10G015770.1	PF01582
Malus10G015900.1	GO:0004672
Malus10G016030.1	PF00931
Malus10G016060.1	PF08263
Malus10G016080.1	PF01582
Malus10G016100.1	PF01582
Malus10G016360.1	PF01582
Malus10G016400.1	PF01582
Malus10G016410.1	PF01582
Malus10G016430.1	PF08263
Malus10G016460.1	PF01582
Malus10G016510.1	PF01582
Malus10G016540.1	GO:0006952 and GO:0051707
Malus10G016560.1	PF08263
Malus10G016580.1	PF01582
Malus10G016600.1	GO:0004672
Malus10G016850.1	PF18052
Malus10G016930.1	PF08263
Malus10G016940.1	GO:0004672
Malus10G016960.1	GO:0004672
Malus10G017060.1	PF01582
Malus10G017380.1	GO:0004672
